# Identification of TIA1 mRNA targets during human neuronal development

**DOI:** 10.1101/2021.01.26.428265

**Authors:** Loryn P. Byres, Marat Mufteev, Kyoko E. Yuki, Wei Wei, Alina Piekna, Michael D. Wilson, Deivid C. Rodrigues, James Ellis

## Abstract

**Background:** Neuronal development is a tightly controlled process involving multi-layered regulatory mechanisms. While transcriptional pathways regulating neurodevelopment are well characterized, post-transcriptional programs are still poorly understood. TIA1 is an RNA-binding protein that can regulate splicing, stability, or translation of target mRNAs, and has been shown to play critical roles in neurodevelopment. However, the identity of mRNAs regulated by TIA1 during neurodevelopment is still unknown.

**Methods and Results:** To identify the mRNAs targeted by TIA1 during the first stages of human neurodevelopment, we performed RNA immunoprecipitation-sequencing (RIP-seq) on human embryonic stem cells (hESCs) and derived neural progenitor cells (NPCs), and cortical neurons. While there was no change in TIA1 protein levels, the number of TIA1 targeted mRNAs decreased from pluripotent cells to neurons. We identified 2400, 845, and 330 TIA1 mRNA targets in hESCs, NPC, and neurons, respectively. The vast majority of mRNA targets in hESC were genes associated with neurodevelopment and included autism spectrum disorder-risk genes that were not bound in neurons. Additionally, we found that most TIA1 mRNA targets have reduced ribosomal engagement levels.

**Conclusion:** Our results reveal TIA1 mRNA targets in hESCs and during human neurodevelopment, indicate that translation repression is a key process targeted by TIA1 binding and implicate TIA1 function in neuronal differentiation.
