## Supplemental table 3 for "Identification of TIA1 mRNA targets during human neuronal development"

### Sheet: ASD targets in hESC
Gene	SFARI Gene score	TIA-1 BE in hESCs (log2)	Adjusted P value in hESCs		ASD risk genes bound by TIA-1 exclusively in hESCs
AFF2	1	2.7512	5.92e-09
NBEA	1	2.57869	0.000362
WDFY3	1	2.23518	9.87e-12
EFR3A	2	2.11407	1.14e-22
SLC9A6	1	2.08365	0.001432
EXOC6B	3	1.91744	1.28e-08
POGZ	1	1.85316	8.01e-07
GPD2	3	1.85193	3.31e-18
WAC	1	1.83542	8.39e-28
RFX3	1	1.78666	0.003461
ARID2	3	1.78263	1.25e-10
PPP2R1B	3	1.73981	2.43e-29
DYNC1H1	2	1.73232	1.38e-12
RALGAPB	2	1.71713	4.05e-09
CPEB4	2	1.71292	4.68e-06
MIB1	3	1.70378	2.29e-08
TRRAP	3	1.69897	0.013156
MED13	1	1.66592	8.75e-12
CUX1	2	1.64444	5.4e-12
TRIM33	3	1.61682	1.25e-15
FBXO33	3	1.59504	5.43e-06
HECTD4	1	1.59277	0.002732
MED12L	3	1.54913	0.005292
KDM6A	2	1.53636	4.73e-06
NRP2	3	1.52895	1.31e-08
KCND2	3	1.52594	0.002693
CMIP	3	1.52251	1.7e-14
DOCK4	3	1.4778	0.012242
TBC1D31	2	1.45159	9.56e-05
CASK	1	1.42279	1.62e-15
ZMYND11	2	1.41125	6.57e-10
GPC4	2	1.38443	1.83e-18
CNTNAP2	2	1.36935	7.9e-17
EMSY	2	1.36799	0.009711
DLG1	3	1.35571	0.000415
NACC1	3	1.35346	1.65e-13
LRBA	3	1.34554	8.87e-07
FAT1	3	1.32222	0.000152
PBX1	3	1.32177	4.25e-15
MED13L	1	1.32062	3.83e-06
KMT2E	2	1.3062	1.72e-05
INTS6	2	1.30092	8.08e-05
NEO1	3	1.29442	1.07e-06
HDAC4	3	1.26716	0.011124
ARHGAP32	3	1.25599	5.77e-05
NLGN4X	2	1.21549	5.26e-12
RANBP17	2	1.17275	0.003607
NAV2	2	1.17091	9.87e-05
CLASP1	2	1.15192	0.001662
EXOC5	3	1.14597	9.05e-07
MYO5A	2	1.13758	0.013063
MBD5	1	1.12524	0.019427
UBE3C	2	1.1181	0.000238
DDX3X	1	1.11158	4.97e-10
BCL11A	1	1.10088	0.000245
CNKSR2	2	1.08201	0.000412
TBL1XR1	2	1.0818	1.98e-05
EP400	2	1.06822	0.001306
C3orf58	3	1.06702	0.003478
SPAST	1	1.05826	0.000208
MECP2	1	1.02886	0.000356
NSMCE3	3	1.01052	0.006853
PPFIA1	3	0.962438	0.027829
KDM5B	2	0.949287	1.55e-06
CHD8	1	0.937143	0.000571
PRKDC	3	0.933016	0.000167
DYRK1A	1	0.917183	4.43e-07
MARK1	3	0.910802	0.007264
SMAD4	2	0.89596	0.000459
ZNF462	1	0.884081	0.005519
KMT2A	1	0.871705	0.00784
ADNP	1	0.847985	1.8e-06
SETD5	1	0.835816	4.15e-05
XPO1	3	0.832352	5.09e-07
HOMER1	3	0.830938	0.000601
AGAP1	3	0.820668	0.005826
NUP133	3	0.791712	0.001328
ATP6V0A2	3	0.770026	0.013686
PTBP2	3	0.740034	0.00043
RAB2A	2	0.684984	0.002027
MCM4	3	0.675293	4.09e-05
ELAVL2	3	0.666359	0.030491
QRICH1	3	0.661086	0.020899
TRIP12	1	0.637136	0.02759
SDC2	3	0.633276	0.011788
ZC3H4	2	0.624334	0.012587
SRSF11	2	0.601494	0.002409
KRR1	3	0.600505	0.01566

### Sheet: ASD targets in hESC and NPCs
Gene	SFARI Gene Score	TIA-1 BE in hESCs (log2)	Adjusted P value in hESCs	TIA-1 BE in NPCs (log2)	Adjusted P value in NPCs		ASD risk genes bound by TIA-1 in ESCs and NPCs
CAMK4	3	2.34872	1.84e-05	1.13088	0.029803
CLN8	3	2.13844	7.42e-22	1.92375	0.00147
ARHGEF10	3	2.01621	4.92e-26	1.61651	7.15e-09
SASH1	3	1.69835	7.92e-10	1.63893	4.81e-06
KATNAL1	3	1.68221	2.92e-06	1.58838	8.73e-09
PCDHAC2	3	1.62179	9.77e-14	1.62036	2.63e-08
TNRC6B	2	1.58548	1.23e-14	0.620957	0.041442
EIF4E	3	1.50156	9.74e-18	0.879794	7.74e-05
EP300	1	1.40208	4.21e-18	1.13419	2.51e-06
PXDN	3	1.39175	2e-16	1.71443	7.2e-17
CREBBP	1	1.28556	1.11e-09	1.56967	5.66e-08
PHIP	1	1.2835	0.000183	0.933146	0.009647
ARNT2	3	1.2826	3.32e-05	1.1289	3.52e-07
UBE3A	1	1.25471	1.32e-11	0.753047	0.009435
ASAP2	2	1.24282	0.000141	1.09921	0.000288
DMXL2	3	1.22695	0.005859	0.881428	0.043429
JARID2	2	1.19783	3.38e-12	1.132	0.002338
AGO1	2	1.18081	1.8e-10	0.649396	0.043868
PREX1	2	1.07709	0.000343	1.0802	1.66e-06
SMURF1	3	1.05002	0.000777	1.60638	0.000408
WNK3	3	1.04305	0.007247	1.26196	0.013483
CAPRIN1	2	0.995909	7.14e-09	0.700181	0.001996
TBC1D5	3	0.984352	0.003691	0.986089	0.028334
MNT	3	0.971939	4.89e-05	0.913006	0.002077
BRAF	1	0.917199	0.000125	0.954676	0.002408
ARHGAP5	3	0.90003	0.007674	0.771457	0.019724
ZNF292	1	0.779289	0.042196	1.03127	0.000944
