## Supplemental table 4 for "Identification of TIA1 mRNA targets during human neuronal development"

### Sheet: hESC specific TIA1 targets
Gene
ALDH1A3
ANKLE1
ARSJ
CD9
CDCP1
CRYBG1
CXCL5
DACT2
ERBB3
ERVMER34-1
FEZF1
FLT1
FTLP14
GPR160
GPR87
GRPR
HEATR1
HELB
HOOK1
HSD17B6
ITM2A
JPH1
KIAA0040
LARGE2
LEFTY1
LRAT
MAP3K21
MCOLN3
MIXL1
NFATC2
PADI2
RASGEF1A
RNLS
SHISA6
SLC38A4
STOM
STX3
TC2N
TFAP2C
TFCP2L1
TGFA
TMEM30B
TOB2P1
ZFP42
ZNF578
